# Effects of seasonality and land use on the abundance and distribution of mosquitoes on St. Kitts, West Indies

**DOI:** 10.1101/2020.05.11.089037

**Authors:** Matthew J. Valentine, Brenda Ciraola, Gregory R. Jacobs, Charlie Arnot, Patrick J. Kelly, Courtney C. Murdock

## Abstract

**Background:** High quality mosquito surveys that collect fine resolution local data on mosquito species’ abundances provide baseline data to help us understand potential host-pathogen-mosquito relationships, accurately predict disease transmission, and target mosquito control efforts in areas at risk of mosquito borne diseases.

**Methods:** As part of an investigation into arboviral sylvatic cycles on the Caribbean island of St. Kitts, we carried out an island wide mosquito survey from November 2017 to March 2019. Using Biogents Sentinel 2 and miniature CDC light traps that were set monthly and run for 48 hour intervals, we collected mosquitoes from a total of 30 sites distributed across the five common land covers on the island (agricultural, mangrove, rainforest, scrub, and urban). We developed a mixed effects negative binomial regression model to predict the effects of land cover, seasonality, and precipitation on observed counts of the most abundant mosquito species we found.

**Results:** We captured 10 of the 14 mosquito species reported on the island, the four most abundant being *Aedes taeniorhynchus, Culex quinquefasciatus, Aedes aegpyti*, and *Deinocerites magnus*. Sampling in the mangroves yielded the most mosquitoes, with *Ae. taeniorhynchus, Cx. quinquefasciatus*, and *De. magnus* predominating. *Aedes aegypti* was recovered primarily from urban and agricultural habitats, but also at lower frequency in other land covers. *Psorophora pygmaea* and *Toxorhynchites guadeloupensis* were only captured in scrub habitat. Capture rates in rainforests were low. Our models indicated the relative abundance of the four most common species varied seasonally and with land cover. They also suggested that the extent to which monthly average precipitation influenced counts varied according to species.

**Conclusions:** This study demonstrates there is high seasonality in mosquito abundances and that land cover influenced the distribution and abundance of mosquito species on St. Kitts. Further, human-adapted mosquito species (e.g. *Ae. aegypti* and *Cx. quinquefasciatus*) that are known vectors for many human relevant pathogens are the most wide-spread (across land covers) and the least responsive to seasonal variation in precipitation.
