## Additional file 2 for "Effects of seasonality and land use on the abundance and distribution of mosquitoes on St. Kitts, West Indies"

### Sheet: Sheet1
Table S2. A list of main effects of all candidate models considered in analyses of land cover effects on mosquito relative abundance, sorted by dAIC from most parsimobious ("best") to least. Two variables separated by an asterisk (*) denote a full factorial interaction comprised of main effects and interaction terms, while terms separated with a colon (:) denote cases where only the interaction t…
Name	Family	Main Effects	AIC	dAIC	K	R2_conditional	R2_marginal	D	P_{D}
H12	"nbinom2"	Precip + LocalAgriculture + LocalUrban + LocalRainforest + m_trait*Mangrove	2640.4	0	22	0.695112	0.600601	0.0182809	0.671193
H11	"nbinom2"	Precip + LocalAgriculture + LocalUrban + LocalRainforest + LocalSecondary + m_trait:Mangrove	2644.3	3.9	26	0.69257	0.599209	0.0211006	0.487543
H9	"nbinom2"	Precip + LocalAgriculture + LocalUrban + LocalRainforest + m_trait:Mangrove	2644.3	3.9	20	0.696999	0.547533	0.0137436	0.928502
H1	"nbinom2"	Precip + LocalAgriculture + LocalUrban + LocalRainforest + LocalMangrove + spp*Mangrove	2651.8	11.4	26	0.707767	0.575493	0.0255054	0.259474
H5	"nbinom2"	Precip + LocalAgriculture + LocalUrban + m_trait:Mangrove	2654.9	14.5	18	0.717497	0.521249	0.0174764	0.724461
H7	"nbinom2"	Precip + LocalAgriculture + LocalUrban + LocalSecondary + m_trait:Mangrove	2655.4	15	22	0.710746	0.528073	0.0200655	0.553029
H8	"nbinom2"	Precip + LocalRainforest + LocalAnthropogenic + m_trait:Mangrove	2666	25.6	18	0.683196	0.54388	0.0169266	0.760003
H10	"nbinom2"	Precip + LocalRainforest + LocalSecondary + LocalAnthropogenic + m_trait:Mangrove	2667.2	26.8	22	0.686977	0.54757	0.0180186	0.688662
H3	"nbinom2"	Precip + LocalAgriculture + LocalUrban	2671.4	31	15	0.726188	0.416639	0.0229293	0.381848
H6	"nbinom2"	Precip + LocalSecondary + LocalAnthropogenic + m_trait:Mangrove	2677.6	37.2	18	0.708629	0.48582	0.026166	0.233274
H4	"nbinom2"	Precip + LocalAnthropogenic + m_trait:Mangrove	2679	38.6	14	0.709534	0.465604	0.018579	0.651289
H2	"nbinom2"	Precip + LocalAnthropogenic +	2694	53.6	11	0.718795	0.362886	0.0167873	0.768836
H12	"nbinom1"	Precip + LocalAgriculture + LocalUrban + LocalRainforest + m_trait*Mangrove	2735.4	95	22	0.360089	0.304887	0.022007	0.433359
H8	"nbinom1"	Precip + LocalRainforest + LocalAnthropogenic + m_trait:Mangrove	2740.5	100.1	18	0.355528	0.293669	0.0284582	0.157694
H5	"nbinom1"	Precip + LocalAgriculture + LocalUrban + m_trait:Mangrove	2740.7	100.3	18	0.353955	0.280472	0.0231467	0.370279
H11	"nbinom1"	Precip + LocalAgriculture + LocalUrban + LocalRainforest + LocalSecondary + m_trait:Mangrove	2741	100.6	26	0.363371	0.311099	0.0199129	0.562943
H9	"nbinom1"	Precip + LocalAgriculture + LocalUrban + LocalRainforest + m_trait:Mangrove	2745.1	104.7	20	0.364649	0.236	0.0376553	0.0234369
H10	"nbinom1"	Precip + LocalRainforest + LocalSecondary + LocalAnthropogenic + m_trait:Mangrove	2746.1	105.7	22	0.357323	0.29966	0.0230488	0.37546
H1	"nbinom1"	Precip + LocalAgriculture + LocalUrban + LocalRainforest + LocalMangrove + spp*Mangrove	2746.1	105.7	26	0.388513	0.320924	0.023194	0.367789
H4	"nbinom1"	Precip + LocalAnthropogenic + m_trait:Mangrove	2747.7	107.3	14	0.349448	0.265149	0.0245676	0.300296
H7	"nbinom1"	Precip + LocalAgriculture + LocalUrban + LocalSecondary + m_trait:Mangrove	2748.2	107.8	22	0.352406	0.279662	0.0187322	0.641054
H6	"nbinom1"	Precip + LocalSecondary + LocalAnthropogenic + m_trait:Mangrove	2755	114.6	18	0.347994	0.264525	0.0233419	0.36008
H3	"nbinom1"	Precip + LocalAgriculture + LocalUrban	2764.1	123.7	15	0.359007	0.193338	0.0209064	0.499564
H2	"nbinom1"	Precip + LocalAnthropogenic +	2767.9	127.5	11	0.364843	0.188654	0.0257226	0.250631
H11	"poisson"	Precip + LocalAgriculture + LocalUrban + LocalRainforest + LocalSecondary + m_trait:Mangrove	16268.7	13628.3	25	0.95753	0.761579	0.150498	<0.001
H7	"poisson"	Precip + LocalAgriculture + LocalUrban + LocalSecondary + m_trait:Mangrove	16309.8	13669.4	21	0.956103	0.728023	0.133609	<0.001
H6	"poisson"	Precip + LocalSecondary + LocalAnthropogenic + m_trait:Mangrove	17322.6	14682.2	17	0.862184	0.443619	0.141033	<0.001
H12	"poisson"	Precip + LocalAgriculture + LocalUrban + LocalRainforest + m_trait*Mangrove	17870.2	15229.8	21	0.919901	0.791562	0.152084	<0.001
H9	"poisson"	Precip + LocalAgriculture + LocalUrban + LocalRainforest + m_trait:Mangrove	17888.5	15248.1	19	0.929382	0.649757	0.12908	<0.001
H5	"poisson"	Precip + LocalAgriculture + LocalUrban + m_trait:Mangrove	17905.9	15265.5	17	0.923098	0.740917	0.126398	<0.001
H8	"poisson"	Precip + LocalRainforest + LocalAnthropogenic + m_trait:Mangrove	18578.9	15938.5	17	0.849356	0.601721	0.137008	<0.001
H4	"poisson"	Precip + LocalAnthropogenic + m_trait:Mangrove	18654.3	16013.9	13	0.857366	0.481768	0.163191	<0.001
H1	"poisson"	Precip + LocalAgriculture + LocalUrban + LocalRainforest + LocalMangrove + spp*Mangrove	18786.7	16146.3	25	0.877608	0.636728	0.152162	<0.001
H3	"poisson"	Precip + LocalAgriculture + LocalUrban	19158.4	16518	14	0.878228	0.432879	0.1457	<0.001
H2	"poisson"	Precip + LocalAnthropogenic +	19694.7	17054.3	10	0.871936	0.383114	0.149689	<0.001
H10	"poisson"	Precip + LocalRainforest + LocalSecondary + LocalAnthropogenic + m_trait:Mangrove	*
* diagnostics are inestimable or unreliable due to convergence problems
